# HiChIA-Rep quantifies the similarity between enrichment-based chromatin interactions datasets

**DOI:** 10.64898/2026.02.01.703086

**Authors:** Sion Kim, Joseph T. Jackson, Henry B. Zhang, Minji Kim

## Abstract

**Background:** Enrichment-based 3D genome mapping technologies ChIA-PET, HiCAR, and related methods each yields a two-dimensional (2D) pairwise contact matrix encoding chromatin interaction frequencies and a one-dimensional (1D) coverage vector, indicating protein binding or chromatin accessibility. However, a lack of accessible and interpretable computational tools to quantify the similarity between these datasets prevents rigorous data quality assessment and biological implications.

**Results:** We developed HiChIA-Rep, an efficient algorithm incorporating both 1D and 2D signals to measure similarity via graph signal processing methods. Implemented in Python, HiChIA-Rep takes standard file format as inputs: .hic, .bedpe for 2D contact matrix and .bigwig or .bedgraph for 1D coverage vector. HiChIA-Rep utilizes 1D and 2D signals effectively to distinguish biological replicates from non-replicates, cell lines, experiment types, and protein factors, often outperforming existing tools. In addition, HiChIA-Rep can evaluate specific genomic regions of interest, and its utility is demonstrated for correlating differential gene expression and transcriptional chromatin interactions mediated by RNA Polymerase II in MCF10A and MCF7 cell lines.

**Conclusions:** HiChIA-Rep is readily applicable to existing ChIA-PET, HiChIP, PLAC-seq, HiCAR, and ChIATAC data. More broadly, HiChIA-Rep provides a graph signal processing framework to jointly analyze 1D and 2D signals, paving the ways to incorporate and interpret multiple data modalities probed by the emerging single-cell multi-ome methods in the future. We expect HiChIA-Rep to be a fundamental tool for the 3D genomics community.
