## Additional File 1 for "HiChIA-Rep quantifies the similarity between enrichment-based chromatin interactions datasets"

### Sheet: Processed Data
Summary of data sources used in the analysis and evaluation of the HiChIA-Rep algorithm
# N/A means Not Applicable
Reference genome	Cell line	Experiment	Enrichment	Replicate	Accession number	File type	Source
hg38	HFFc6	chiapet	CTCF	1	Processed internally	.hic	4D Nucleome
hg38	HFFc6	chiapet	CTCF	1	4DNFISUR1E73	.bedpe	4D Nucleome
hg38	HFFc6	chiapet	CTCF	1	4DNFIG2APIU1	.bedgraph	4D Nucleome
hg38	HFFc6	chiapet	CTCF	2	Processed internally	.hic	4D Nucleome
hg38	HFFc6	chiapet	CTCF	2	4DNFIS3SMSUZ	.bedpe	4D Nucleome
hg38	HFFc6	chiapet	CTCF	2	4DNFIH1BGQBG	.bedgraph	4D Nucleome
hg38	HFFc6	chiapet	RNAPII	1	Processed internally	.hic	4D Nucleome
hg38	HFFc6	chiapet	RNAPII	1	4DNFI9167MAE	.bedpe	4D Nucleome
hg38	HFFc6	chiapet	RNAPII	1	4DNFIERCIUQI	.bedgraph	4D Nucleome
hg38	HFFc6	chiapet	RNAPII	2	Processed internally	.hic	4D Nucleome
hg38	HFFc6	chiapet	RNAPII	2	4DNFI1UORG7J	.bedpe	4D Nucleome
hg38	HFFc6	chiapet	RNAPII	2	4DNFIQGMPXOM	.bedgraph	4D Nucleome
hg38	HEK293T	chiapet	CTCF	1	ENCFF158MHM	.bedpe	Li et al., 2017; Tang et al., 2015
hg38	HEK293T	chiapet	CTCF	1	ENCFF962LNE	.hic	Li et al., 2017; Tang et al., 2016
hg38	HEK293T	chiapet	CTCF	2	ENCFF653GUB	.bedpe	Li et al., 2017; Tang et al., 2017
hg38	HEK293T	chiapet	CTCF	2	ENCFF558KAX	.hic	Li et al., 2017; Tang et al., 2018
hg38	HEK293T	chiapet	RNAPII	1	ENCFF125JGW	.bedpe	Li et al., 2017; Tang et al., 2015
hg38	HEK293T	chiapet	RNAPII	1	ENCFF750KFK	.hic	Li et al., 2017; Tang et al., 2016
hg38	HEK293T	chiapet	RNAPII	2	ENCFF816HOS	.bedpe	Li et al., 2017; Tang et al., 2017
hg38	HEK293T	chiapet	RNAPII	2	ENCFF803IXP	.hic	Li et al., 2017; Tang et al., 2018
hg38	MCF7	chiapet	CTCF	1	ENCFF099WJR	.bedpe	ENCODE Project Consortium
hg38	MCF7	chiapet	CTCF	1	ENCFF884JKK	.hic	ENCODE Project Consortium
hg38	MCF7	chiapet	CTCF	2	ENCFF633JWS	.bedpe	ENCODE Project Consortium
hg38	MCF7	chiapet	CTCF	2	ENCFF807NCI	.hic	ENCODE Project Consortium
hg38	MCF7	chiapet	RNAPII	1	ENCFF377SXL	.bedpe	ENCODE Project Consortium
hg38	MCF7	chiapet	RNAPII	1	ENCFF877DPA	.hic	ENCODE Project Consortium
hg38	MCF7	chiapet	RNAPII	2	ENCFF597SQA	.bedpe	ENCODE Project Consortium
hg38	MCF7	chiapet	RNAPII	2	ENCFF570GGV	.hic	ENCODE Project Consortium
hg38	MCF10A	chiapet	CTCF	1	ENCFF310MTX	.bedpe	Li et al., 2017; Tang et al., 2018
hg38	MCF10A	chiapet	CTCF	1	ENCFF296NEP	.hic	Li et al., 2017; Tang et al., 2018
hg38	MCF10A	chiapet	CTCF	2	ENCFF035RRT	.bedpe	Li et al., 2017; Tang et al., 2018
hg38	MCF10A	chiapet	CTCF	2	ENCFF117NPC	.hic	Li et al., 2017; Tang et al., 2018
hg38	MCF10A	chiapet	RNAPII	1	ENCFF750BGL	.bedpe	Li et al., 2017; Tang et al., 2018
hg38	MCF10A	chiapet	RNAPII	1	ENCFF460UYC	.hic	Li et al., 2017; Tang et al., 2018
hg38	MCF10A	chiapet	RNAPII	2	ENCFF252XDG	.bedpe	Li et al., 2017; Tang et al., 2018
hg38	MCF10A	chiapet	RNAPII	2	ENCFF821FWY	.hic	Li et al., 2017; Tang et al., 2018
hg38	GM12878	chiapet	SMC1A	1	Processed internally	.hic	Kim et al., 2026
hg38	GM12878	chiapet	SMC1A	1	Processed internally	.bedgraph	Kim et al., 2026
hg38	GM12878	chiapet	RAD21	1	Processed internally	.hic	Kim et al., 2026
hg38	GM12878	chiapet	RAD21	1	Processed internally	.bedgraph	Kim et al., 2026
hg38	GM12878	chiapet	RNAPII	1	ENCFF575CQS	.hic	ENCODE Project Consortium
hg38	GM12878	chiapet	RNAPII	1	ENCFF607ACO	.bedgraph	ENCODE Project Consortium
hg38	GM12878	chiapet	RNAPII	2	Processed internally	.hic	Kim et al., 2026
hg38	GM12878	chiapet	RNAPII	2	Processed internally	.bedgraph	Kim et al., 2026
hg38	GM12878	chiapet	CTCF	1	ENCFF379AWZ	.hic	ENCODE Project Consortium
hg38	GM12878	chiapet	CTCF	1	ENCFF730GKJ	.bedgraph	ENCODE Project Consortium
hg38	GM12878	chiapet	CTCF	2	ENCFF749VGE	.hic	ENCODE Project Consortium
hg38	GM12878	chiapet	CTCF	2	ENCFF866FHS	.bedgraph	ENCODE Project Consortium
hg38	HG00731	hichip	SMC1	1	4DNFIUJBKTXO	.hic	Buka et al., 2025
hg38	HG00731	hichip	SMC1	1	4DNFIYH44KV6	.bw	Buka et al., 2025
hg38	HG00731	hichip	SMC1	2	4DNFIRS6RNPL	.hic	Buka et al., 2025
hg38	HG00731	hichip	SMC1	2	4DNFISCT4SEZ	.bw	Buka et al., 2025
hg38	HG00731	hichip	CTCF	1	4DNFI54JUC9N	.hic	Buka et al., 2025
hg38	HG00731	hichip	CTCF	1	4DNFIK8ONFNR	.bw	Buka et al., 2025
hg38	HG00731	hichip	CTCF	2	4DNFIY6IBIR2	.hic	Buka et al., 2025
hg38	HG00731	hichip	CTCF	2	4DNFINX1ASAR	.bw	Buka et al., 2025
hg38	GM12878	hicar	N/A	1	GSM4977256	.bedgraph	Wei et al., 2022
hg38	GM12878	hicar	N/A	1	GSM4977256	.hic	Wei et al., 2022
hg38	GM12878	hicar	N/A	2	GSM4977255	.bedgraph	Wei et al., 2022
hg38	GM12878	hicar	N/A	2	GSM4977255	.hic	Wei et al., 2022
hg38	GM12878	hicar	N/A	3	GSM5434955	.bedgraph	Wei et al., 2022
hg38	GM12878	hicar	N/A	3	GSM5434955	.hic	Wei et al., 2022
hg38	GM12878	hicar	N/A	4	GSM5434956	.bedgraph	Wei et al., 2022
hg38	GM12878	hicar	N/A	4	GSM5434956	.hic	Wei et al., 2022
hg38	H1	hicar	N/A	1	GSM4962434	.bedgraph	Wei et al., 2022
hg38	H1	hicar	N/A	1	GSM4962434	.hic	Wei et al., 2022
hg38	H1	hicar	N/A	2	GSM4962435	.bedgraph	Wei et al., 2022
hg38	H1	hicar	N/A	2	GSM4962435	.hic	Wei et al., 2022
hg38	H1	hicar	N/A	3	GSM4962436	.bedgraph	Wei et al., 2022
hg38	H1	hicar	N/A	3	GSM4962436	.hic	Wei et al., 2022
dm3	s2	chiatac	N/A	1	GSM5825806	.hic	Chai et al., 2023
dm3	s2	chiatac	N/A	1	GSM5825806	.bedgraph	Chai et al., 2023
dm3	s2	chiatac	N/A	2	GSM5825807	.hic	Chai et al., 2023
dm3	s2	chiatac	N/A	2	GSM5825807	.bedgraph	Chai et al., 2023
dm3	s2	chiapet	RNAPII	1	GSM7235325	.hic	Tian et al., 2024
dm3	s2	chiapet	RNAPII	1	GSM7235325	.bedgraph	Tian et al., 2024
dm3	s2	chiapet	RNAPII	2	GSM3347527	.hic	Tian et al., 2024
dm3	s2	chiapet	RNAPII	2	GSM3347527	.bedgraph	Tian et al., 2024
mm10	C57BL_6N_embryonic_forebrain_P0	placseq	H3K4me3	1	4DNFIWPENZKS	.bam	Yu et al., 2024
mm10	C57BL_6N_embryonic_forebrain_P0	placseq	H3K4me3	1	4DNFIYJU7LUA	.pairs	Yu et al., 2024
mm10	C57BL_6N_embryonic_forebrain_P0	placseq	H3K4me3	2	4DNFIE12PITF	.bam	Yu et al., 2024
mm10	C57BL_6N_embryonic_forebrain_P0	placseq	H3K4me3	2	4DNFIQ4H9ODY	.pairs	Yu et al., 2024
mm10	C57BL_6N_embryonic_forebrain_E16	placseq	H3K4me3	1	4DNFIOJMU2IN	.bam	Yu et al., 2024
mm10	C57BL_6N_embryonic_forebrain_E16	placseq	H3K4me3	1	4DNFITPZX4FU	.pairs	Yu et al., 2024
mm10	C57BL_6N_embryonic_forebrain_E16	placseq	H3K4me3	2	4DNFIHHDLEVR	.bam	Yu et al., 2024
mm10	C57BL_6N_embryonic_forebrain_E16	placseq	H3K4me3	2	4DNFIN4CDKJS	.pairs	Yu et al., 2024
mm10	C57BL_6N_embryonic_forebrain_E15.5	placseq	H3K4me3	1	4DNFIEQ77AZ6	.bam	Yu et al., 2024
mm10	C57BL_6N_embryonic_forebrain_E15.5	placseq	H3K4me3	1	4DNFIPECU4ZE	.pairs	Yu et al., 2024
mm10	C57BL_6N_embryonic_forebrain_E15.5	placseq	H3K4me3	2	4DNFIRL1PG9T	.bam	Yu et al., 2024
mm10	C57BL_6N_embryonic_forebrain_E15.5	placseq	H3K4me3	2	4DNFI441R58O	.pairs	Yu et al., 2024
mm10	C57BL_6N_embryonic_forebrain_E14.5	placseq	H3K4me3	1	4DNFIIW9CYV1	.bam	Yu et al., 2024
mm10	C57BL_6N_embryonic_forebrain_E14.5	placseq	H3K4me3	1	4DNFI7ONPRLV	.pairs	Yu et al., 2024
mm10	C57BL_6N_embryonic_forebrain_E14.5	placseq	H3K4me3	2	4DNFIPVYFZW3	.bam	Yu et al., 2024
mm10	C57BL_6N_embryonic_forebrain_E14.5	placseq	H3K4me3	2	4DNFI9DMRI53	.pairs	Yu et al., 2024
mm10	C57BL_6N_embryonic_forebrain_E13.5	placseq	H3K4me3	1	4DNFIA2NDM4B	.bam	Yu et al., 2024
mm10	C57BL_6N_embryonic_forebrain_E13.5	placseq	H3K4me3	1	4DNFI4TTH728	.pairs	Yu et al., 2024
mm10	C57BL_6N_embryonic_forebrain_E13.5	placseq	H3K4me3	2	4DNFI8J8YLIR	.bam	Yu et al., 2024
mm10	C57BL_6N_embryonic_forebrain_E13.5	placseq	H3K4me3	2	4DNFIZYII6EC	.pairs	Yu et al., 2024
mm10	C57BL_6N_embryonic_forebrain_E12.5	placseq	H3K4me3	1	4DNFIDDBMQJ9	.bam	Yu et al., 2024
mm10	C57BL_6N_embryonic_forebrain_E12.5	placseq	H3K4me3	1	4DNFIEQTIO43	.pairs	Yu et al., 2024
mm10	C57BL_6N_embryonic_forebrain_E12.5	placseq	H3K4me3	2	4DNFIOGK2BIL	.bam	Yu et al., 2024
mm10	C57BL_6N_embryonic_forebrain_E12.5	placseq	H3K4me3	2	4DNFIRQJIWWT	.pairs	Yu et al., 2024
mm10	C57BL_6N_embryonic_hindbrain_E12.5	placseq	H3K4me3	1	4DNFINSPXGXE	.bam	Yu et al., 2024
mm10	C57BL_6N_embryonic_hindbrain_E12.5	placseq	H3K4me3	1	4DNFIZQG6YFY	.pairs	Yu et al., 2024
mm10	C57BL_6N_embryonic_hindbrain_E12.5	placseq	H3K4me3	2	4DNFIXHP81MV	.bam	Yu et al., 2024
mm10	C57BL_6N_embryonic_hindbrain_E12.5	placseq	H3K4me3	2	4DNFI12RTVM1	.pairs	Yu et al., 2024
mm10	C57BL_6N_embryonic_neuraltube_E12.5	placseq	H3K4me3	1	4DNFIG1UH7F6	.bam	Yu et al., 2024
mm10	C57BL_6N_embryonic_neuraltube_E12.5	placseq	H3K4me3	1	4DNFIP8UZPS4	.pairs	Yu et al., 2024
mm10	C57BL_6N_embryonic_neuraltube_E12.5	placseq	H3K4me3	2	4DNFI9CU42OB	.bam	Yu et al., 2024
mm10	C57BL_6N_embryonic_neuraltube_E12.5	placseq	H3K4me3	2	4DNFIPGFTLML	.pairs	Yu et al., 2024
mm10	C57BL_6N_embryonic_facprom_E12.5	placseq	H3K4me3	1	4DNFIRLVT91U	.bam	Yu et al., 2024
mm10	C57BL_6N_embryonic_facprom_E12.5	placseq	H3K4me3	1	4DNFIHMUCVQ7	.pairs	Yu et al., 2024
mm10	C57BL_6N_embryonic_facprom_E12.5	placseq	H3K4me3	2	4DNFIRV8O41I	.bam	Yu et al., 2024
mm10	C57BL_6N_embryonic_facprom_E12.5	placseq	H3K4me3	2	4DNFISDB9D1D	.pairs	Yu et al., 2024
mm10	C57BL_6N_embryonic_midbrain_E12.5	placseq	H3K4me3	1	4DNFIKE3QAKR	.bam	Yu et al., 2024
mm10	C57BL_6N_embryonic_midbrain_E12.5	placseq	H3K4me3	1	4DNFIPBDDS9C	.pairs	Yu et al., 2024
mm10	C57BL_6N_embryonic_midbrain_E12.5	placseq	H3K4me3	2	4DNFIP45GIBA	.bam	Yu et al., 2024
mm10	C57BL_6N_embryonic_midbrain_E12.5	placseq	H3K4me3	2	4DNFILSOBZU9	.pairs	Yu et al., 2024
mm10	C57BL_6N_embryonic_liver_E12.5	placseq	H3K4me3	1	4DNFIO1BUNMY	.bam	Yu et al., 2024
mm10	C57BL_6N_embryonic_liver_E12.5	placseq	H3K4me3	1	4DNFIWH5J3VR	.pairs	Yu et al., 2024
mm10	C57BL_6N_embryonic_liver_E12.5	placseq	H3K4me3	2	4DNFIAGB8RZL	.bam	Yu et al., 2024
mm10	C57BL_6N_embryonic_liver_E12.5	placseq	H3K4me3	2	4DNFI9II57DG	.pairs	Yu et al., 2024
mm10	C57BL_6N_embryonic_limb_E12.5	placseq	H3K4me3	1	4DNFICJZ8KB1	.bam	Yu et al., 2024
mm10	C57BL_6N_embryonic_limb_E12.5	placseq	H3K4me3	1	4DNFI9JALLPX	.pairs	Yu et al., 2024
mm10	C57BL_6N_embryonic_limb_E12.5	placseq	H3K4me3	2	4DNFIV7XHY6L	.bam	Yu et al., 2024
mm10	C57BL_6N_embryonic_limb_E12.5	placseq	H3K4me3	2	4DNFIP1OWX8L	.pairs	Yu et al., 2024

### Sheet: Data Statistics
Number of Reads Pairs in Each Replicate
Reference genome	Cell line	Experiment	Enrichment	Replicate	Number of Read Pairs
hg38	HFFc6	chiapet	CTCF	1	327197853
hg38	HFFc6	chiapet	CTCF	2	353337512
hg38	HFFc6	chiapet	RNAPII	1	368888751
hg38	HFFc6	chiapet	RNAPII	2	374571908
hg38	HEK293T	chiapet	CTCF	1	240699382
hg38	HEK293T	chiapet	CTCF	2	245922160
hg38	HEK293T	chiapet	RNAPII	1	233658944
hg38	HEK293T	chiapet	RNAPII	2	502164406
hg38	MCF7	chiapet	CTCF	1	345753893
hg38	MCF7	chiapet	CTCF	2	344702960
hg38	MCF7	chiapet	RNAPII	1	354721926
hg38	MCF7	chiapet	RNAPII	2	344254332
hg38	MCF10A	chiapet	CTCF	1	339164353
hg38	MCF10A	chiapet	CTCF	2	341280360
hg38	MCF10A	chiapet	RNAPII	1	338613050
hg38	MCF10A	chiapet	RNAPII	2	321153906
hg38	GM12878	chiapet	SMC1A	1	356152208
hg38	GM12878	chiapet	RAD21	1	459140632
hg38	GM12878	chiapet	RNAPII	1	494494353
hg38	GM12878	chiapet	RNAPII	2	385373153
hg38	GM12878	chiapet	CTCF	1	358752218
hg38	GM12878	chiapet	CTCF	2	340206563
hg38	HG00731	hichip	SMC1	1	307159245
hg38	HG00731	hichip	SMC1	2	300609359
hg38	HG00731	hichip	CTCF	1	150120897
hg38	HG00731	hichip	CTCF	2	153454408
hg38	GM12878	hicar	N/A	1	306222253
hg38	GM12878	hicar	N/A	2	295942008
hg38	GM12878	hicar	N/A	3	361695057
hg38	GM12878	hicar	N/A	4	378583415
hg38	H1	hicar	N/A	1	351774247
hg38	H1	hicar	N/A	2	319485025
hg38	H1	hicar	N/A	3	251385290
dm3	s2	chiatac	N/A	1	61299828
dm3	s2	chiatac	N/A	2	72601455
dm3	s2	chiapet	RNAPII	1	27879478
dm3	s2	chiapet	RNAPII	2	39113518
mm10	C57BL_6N_embryonic_forebrain_P0	placseq	H3K4me3	1	207017793
mm10	C57BL_6N_embryonic_forebrain_P0	placseq	H3K4me3	2	171494682
mm10	C57BL_6N_embryonic_forebrain_E16	placseq	H3K4me3	1	198167464
mm10	C57BL_6N_embryonic_forebrain_E16	placseq	H3K4me3	2	169762737
mm10	C57BL_6N_embryonic_forebrain_E15.5	placseq	H3K4me3	1	161356716
mm10	C57BL_6N_embryonic_forebrain_E15.5	placseq	H3K4me3	2	195232542
mm10	C57BL_6N_embryonic_forebrain_E14.5	placseq	H3K4me3	1	351516759
mm10	C57BL_6N_embryonic_forebrain_E14.5	placseq	H3K4me3	2	183756702
mm10	C57BL_6N_embryonic_forebrain_E13.5	placseq	H3K4me3	1	330937332
mm10	C57BL_6N_embryonic_forebrain_E13.5	placseq	H3K4me3	2	281352866
mm10	C57BL_6N_embryonic_forebrain_E12.5	placseq	H3K4me3	1	202525962
mm10	C57BL_6N_embryonic_forebrain_E12.5	placseq	H3K4me3	2	206487951
mm10	C57BL_6N_embryonic_hindbrain_E12.5	placseq	H3K4me3	1	199944273
mm10	C57BL_6N_embryonic_hindbrain_E12.5	placseq	H3K4me3	2	292213527
mm10	C57BL_6N_embryonic_neuraltube_E12.5	placseq	H3K4me3	1	234384550
mm10	C57BL_6N_embryonic_neuraltube_E12.5	placseq	H3K4me3	2	160248906
mm10	C57BL_6N_embryonic_facprom_E12.5	placseq	H3K4me3	1	205620027
mm10	C57BL_6N_embryonic_facprom_E12.5	placseq	H3K4me3	2	205491553
mm10	C57BL_6N_embryonic_midbrain_E12.5	placseq	H3K4me3	1	194282599
mm10	C57BL_6N_embryonic_midbrain_E12.5	placseq	H3K4me3	2	274285709
mm10	C57BL_6N_embryonic_liver_E12.5	placseq	H3K4me3	1	290025435
mm10	C57BL_6N_embryonic_liver_E12.5	placseq	H3K4me3	2	209971157
mm10	C57BL_6N_embryonic_limb_E12.5	placseq	H3K4me3	1	248569504
mm10	C57BL_6N_embryonic_limb_E12.5	placseq	H3K4me3	2	217661328

### Sheet: Analysis Data
Name	Accession Number
DESeq2 results MCF7 vs MCF10A	GSE71862
Gene quantifications MCF7	ENCFF721BRA
Gene quantifications MCF10A	ENCFF215WRT
MCF7 total RNA-seq plus strand (basic browser)	ENCFF301XEH
MCF7 total RNA-seq minus strand (basic browser)	ENCFF162JXM
MCF10A total RNA-seq plus strand (basic browser)	ENCFF417XMH
MCF10A total RNA-seq minus strand (basic browser)	ENCFF314EBR
HCT116 0h RAD21	GSE158897
HCT116 6h RAD21	GSE158897
